# Integrative structural analysis of NF45-NF90 heterodimers reveals architectural rearrangements and oligomerisation on binding dsRNA

**DOI:** 10.1101/2024.08.19.607423

**Authors:** Sophie Winterbourne, Uma Jayachandran, Juan Zou, Juri Rappsilber, Sander Granneman, Atlanta G. Cook

**Affiliations:** Institute of Quantitative Biology, Biochemistry and Biotechnology, Max Born Crescent, University of Edinburgh, Edinburgh, EH9 3BF, UK; Institute of Cell Biology, Max Born Crescent, Edinburgh EH9 3BF, UK; Bioanalytics, Institute of Biotechnology, Technische Universität Berlin, 13355, Berlin, Germany; Centre for Engineering Biology, Max Born Crescent, University of Edinburgh, Edinburgh EH9 3BF, UK

## Abstract

Complexes of nuclear factors 45 and 90 (NF45-NF90) play a multitude of roles in co- and post-transcriptional RNA processing, including regulating adenosine-to-inosine editing, cassette exon and back splicing, and splicing fidelity. NF45-NF90 complexes recognise dsRNA and, in human cells, primarily interact with inverted Alu repeats (AluIRs) that are commonly inserted into introns and other non-coding RNA regions. Intronic AluIRs of ∼300 bp can regulate splicing outcomes, such as generation of circRNAs. We examined domain reorganisation of NF45-NF90 domains on dsRNAs exceeding 50 bp to gain insight into its RNA recognition properties on longer dsRNAs. Using a combination of phylogenetic analysis, solution methods (including small angle X-ray scattering and quantitative cross-linking mass spectrometry), machine learning and negative stain electron microscopy, we generated a model of NF45-NF90 complex formation on dsRNA. Our data reveal that different interactions of NF45-NF90 complexes allow these proteins to coat long stretches of dsRNA. This property of the NF45-NF90 complex has important implications for how long, nuclear dsRNAs are recognised in the nucleus and how this might promote (co)-regulation of specific RNA splicing and editing events that shape the mammalian transcriptome.
