## Supplementary material for "Integrative structural analysis of NF45-NF90 heterodimers reveals architectural rearrangements and oligomerisation on binding dsRNA": Suppl. Table 3

### Sheet: Control_Strong
Peptide Modified Sequence	m/z	Charge	Average Measured Retention Time	MS1PeakRatio (RNA/C)	Link Site
IQK[+1]KEEKK[-130.1]HSSVYPTQE[+1]ELEAVQNM[+16]VSHTER	714.956	5	57.31	0.466741	E26_K292 (NF90)
HSSVYPTQEE[+1]LEAVQNM[+16]VSHTERK[-130.1]KEEK[+1]ADPPQAM[+16]NALM[+16]R	755.692	6	65.15	0.49507	E27_K293 (NF90)
HSSVYPTQEELE[+1]AVQNM[+16]VSHTERK[-130.1]IQK[+1]KEEK	714.956	5	57.33	0.515265	E29_K392 (NF90)
HSSVYPTQEELE[+1]AVQNM[+16]VSHTERK[-130.1]KEEK[+1]ADPPQAM[+16]NALM[+16]R	755.692	6	64.98	0.506937	E29_K293 (NF90)
AVSDWID[+1]EQEKK[-130.1]HGK[+1]NPVM[+16]ELNEK	678.829	4	66.7	0.387187	D50_K526 (NF90)
VAK[+1]AYAALAALEKK[-130.1]AVSDWID[+1]EQEK	655.597	4	91.63	0.545543	D50_K577 (NF90)
AVSDWIDE[+1]QEKK[-130.1]VAK[+1]AYAALAALEK	655.597	4	91.63	0.546362	D50_K577 (NF90)
AVSDWIDE[+1]QEKK[-130.1]TAK[+1]LHVAVK	567.556	4	65.96	0.491133	E51_K454 (NF90)
AVSDWIDE[+1]QEKK[-130.1]HGK[+1]NPVM[+16]ELNEK	678.829	4	66.71	0.409592	E51_K526 (NF90)
VAK[+1]AYAALAALEKK[-130.1]AVSDWIDE[+1]QEK	655.597	4	91.63	0.540632	E51_K577 (NF90)
AVSDWIDE[+1]QEKK[-130.1]IQK[+1]KEEK	735.046	3	50.93	0.245776	E52_K392 (NF90)
IQK[+1]KEEKK[-130.1]AVSDWIDE[+1]QEK	551.537	4	50.91	0.259992	E52_K392 (NF90)
GNSELSE[+1]AENM[+16]DTPPDDESKK[-130.1]TAK[+1]LHVAVK	782.873	4	53.79	0.331828	E61_K454 (NF90)
GNSELSEAENM[+16]D[+1]TPPDDESKK[-130.1]HAK[+1]WFQAR	802.109	4	59.37	0.448089	D66_K214 (NF90)
GNSELSEAENM[+16]D[+1]TPPDDESKK[-130.1]HAK[+1]WFQAR	641.888	5	59.37	0.448089	D66_K214 (NF90)
E[+1]GAGEQKK[-130.1]LISQTGPVHAPIFTM[+16]SVEVDGSNFEASGPS[+1]KK	810.002	5	75.55	0.310073	E75_S449 (NF90)
E[+1]GAGEQKK[-130.1]T[+1]AKLHVAVK	417.238	4	35.61	0.264026	E75_T452 (NF50)
E[+1]GAGEQKK[-130.1]TAK[+1]LHVAVK	555.981	3	35.64	0.323395	E75_K454 (NF90)
RPM[+16]EEDGEEK[+1]SPSKK[-130.1]EGAGE[+1]QK	778.689	3	30.31	0.058673	E79_K381 (NF90)
RPM[+16]EEDGEEK[+1]SPSKK[-130.1]AE[+1]HM[+16]TR	476.017	5	28.72	0.117743	E83_K381 (NF90)
AE[+1]HM[+16]TRK[-130.1]TAK[+1]LHVAVK	569.98	3	32.4	0.333212	E83_K454 (NF90)
HGK[+1]NPVM[+16]ELNEKK[-130.1]E[+1]PPLSLTIHLTSPVVR	631.144	5	74.27	0.509014	E162_K526 (NF90)
VLAGE[+1]TLSVNDPPDVLDRK[-130.1]IQK[+1]KEEK	699.13	4	63.95	0.54577	E187_K392 (NF90)
VLAGE[+1]TLSVNDPPDVLDRK[-130.1]TAK[+1]LHVAVK	572.322	5	73.1	0.606753	E187_K454 (NF90)
RPM[+16]EED[+1]GEEKSPSKKK[-130.1]HAK[+1]WFQAR	558.278	5	35.31	0.113223	K214_D377 (NF90)
RPM[+16]EEDGEEK[+1]SPSKKK[-130.1]E[+1]ATDAIGHLDR	589.085	5	41.31	0.200926	E298_K381 (NF90)
SPS[+1]KKK[-130.1]E[+1]ATDAIGHLDR	431.979	4	40.75	0.482425	E298_S384 (NF90)
SPSK[+1]KK[-130.1]E[+1]ATDAIGHLDR	575.636	3	40.76	0.429363	E298_K385 (NF90)
RPM[+16]EE[+1]DGEEKK[-130.1]SPSK[+1]K	588.281	3	26.25	0.357973	E376_K385 (NF90)
IQK[+1]KEEKK[-130.1]RPM[+16]EED[+1]GEEK	707.016	3	27.93	0.114337	D377_K382 (NF90)
RPM[+16]EED[+1]GEEKK[-130.1]K[+1]IQKK	465.993	4	24.72	0.119105	D377_K382 (NF90)
SPS[+1]KKKK[-130.1]RPM[+16]EED[+1]GEEK	473.486	4	24.73	0.387662	D377_S384 (NF90)
SPSK[+1]KKKKK[-130.1]RPM[+16]EED[+1]GEEK	537.534	4	24.48	0.328364	D377_K385 (NF90)
RPM[+16]EED[+1]GEEKK[-130.1]SPSK[+1]K	588.281	3	26.25	0.360283	D377_K385 (NF90)
RPM[+16]EED[+1]GEEKK[-130.1]T[+1]AKLHVAVK	437.428	5	36.44	0.195165	D377_T452 (NF90)
RPM[+16]EED[+1]GEEKK[-130.1]TAK[+1]LHVAVK	728.376	3	36.44	0.183348	D377_K454 (NF90)
RPM[+16]EED[+1]GEEKK[-130.1]TAK[+1]LHVAVK	437.428	5	36.44	0.183348	D377_K454 (NF90)
SPS[+1]KKKK[-130.1]RPM[+16]EEDGE[+1]EK	473.486	4	24.73	0.374681	E379_S384 (NF90)
SPSK[+1]KK[-130.1]RPM[+16]EEDGE[+1]EK	588.281	3	26.26	0.35495	E379_K385 (NF90)
RPM[+16]EEDGE[+1]EKK[-130.1]SPSKK[+1]KKK	537.534	4	24.48	0.331886	E379_K385 (NF90)
RPM[+16]EEDGE[+1]EKK[-130.1]K[+1]IQKK	465.993	4	25.36	0.282751	E379_K389 (NF90)
RPM[+16]EEDGEE[+1]KK[-130.1]K[+1]IQKK	620.988	3	25.37	0.301726	E380_K389 (NF90)
IQK[+1]KEEKK[-130.1]RPM[+16]EEDGE[+1]EK	707.016	3	28.41	0.165408	E379_K392 (NF90)
IQK[+1]KEEKK[-130.1]RPM[+16]EEDGE[+1]EK	530.514	4	28.41	0.165408	E379_K392 (NF90)
TAK[+1]LHVAVKK[-130.1]RPM[+16]EEDGE[+1]EK	546.534	4	37.81	0.321717	E379_K454 (NF90)
RPM[+16]EEDGE[+1]EKK[-130.1]TAK[+1]LHVAVK	437.428	5	37.82	0.34497	E379_K454 (NF90)
RPM[+16]EEDGE[+1]EKK[-130.1]SPSKK[+1]KKK	537.534	4	24.48	0.331886	E380_S384 (NF90)
RPM[+16]EEDGEE[+1]KK[-130.1]SPSK[+1]K	588.281	3	26.25	0.35571	E380_K385 (NF90)
RPM[+16]EEDGEE[+1]KK[-130.1]KT[+1]AK	555.27	3	24.71	0.166385	E380_T452 (NF90)
RPM[+16]EEDGE[+1]EKK[-130.1]TAK[+1]LHVAVK	546.534	4	37.82	0.34497	E380_K454 (NF90)
RPM[+16]EEDGE[+1]EKK[-130.1]TAK[+1]LHVAVK	437.428	5	37.82	0.34497	E380_K454 (NF90)
VAK[+1]AYAALAALEKK[-130.1]GEDSAEESD[+1]GKPAIVAPPPVVEAVSNPSSVFPSDATTEQGPILTK	1164.8	5	103.6	0.349701	D487_K577 (NF90)
SPS[+1]KKK[-130.1]EATD[+1]AIGHLDR	575.636	3	40.76	0.419868	NONE
RPM[+16]EED[+1]GEEKK[-130.1]SPS[+1]KKK	473.486	4	24.73	0.375101	duplicate
RPM[+16]EED[+1]GEEKK[-130.1]SPSK[+1]K	588.281	3	26.25	0.360283	duplicate
RPM[+16]EE[+1]DGEEKK[-130.1]SPSK[+1]K	588.281	3	26.25	0.357973	duplicate
RPM[+16]EEDGEE[+1]KK[-130.1]SPSK[+1]K	588.281	3	26.25	0.35571	duplicate
VLAGETLSVND[+1]PPDVLDRK[-130.1]TAK[+1]LHVAVK	572.322	5	73.1	0.618875	D193_K454?

### Sheet: RNA_Strong
Peptide Modified Sequence	m/z	Charge	Average Measured Retention Time	MS1PeakRatio (RNA/C)	Link Site
K[+1]LDPELHLDIKK[-130.1]E[+1]ATDAIGHLDR	500.67	5	70.67	3.86849	K186 (NF45)_E298 (NF90)
VLQD[+1]M[+16]GLPTGAEGRK[-130.1]K[+1]LDPELHLDIK	553.097	5	73.56	2.20826	K186 (NF45)_D464 (NF90)
KLDPE[+1]LHLDIKK[-130.1]HAK[+1]WFQAR	587.077	4	63.91	14.8965	E190 (NF45)_K214 (NF90)
HAK[+1]WFQARK[-130.1]KLDPELHLD[+1]IK	587.077	4	63.91	29.1978	D194 (NF45)_K214(NF90)
WFE[+1]ENASQSTVKK[-130.1]LNQLK[+1]PGLQYK	677.856	4	68.92	3.96902	E212 (NF45)_K413 (NF90)
GLK[+1]YELISETGGSHDKRK[-130.1]WFE[+1]ENASQSTVK	660.13	5	67.5	2.62605	E212 (NF45)_K540 (NF90)
WFEE[+1]NASQSTVKK[-130.1]LNQLK[+1]PGLQYK	677.856	4	68.92	3.95943	E213 (NF45)_K413 (NF90)
NPVM[+16]ELNEK[+1]RRK[-130.1]WFEE[+1]NASQSTVK	562.481	5	57.94	2.67081	E213 (NF45)_K535 (NF90)
WFEE[+1]NASQSTVKK[-130.1]NPVM[+16]ELNEK[+1]RR	702.849	4	57.96	2.55792	E213 (NF45)_K535 (NF90)
GLK[+1]YELISETGGSHDKRK[-130.1]WFEE[+1]NASQSTVK	660.13	5	67.5	2.64786	E213 (NF45)_K540 (NF90)
GLKY[+1]ELISETGGSHDKRK[-130.1]WFEE[+1]NASQSTVK	660.13	5	67.5	2.7724	E213 (NF45)_Y541 (NF90)
VK[+1]PAPDETSFSEALLKK[-130.1]WFEE[+1]NASQSTVK	782.396	4	82.52	2.84787	K45_E212 (NF45)
VK[+1]PAPDETSFSEALLKK[-130.1]WFE[+1]ENASQSTVK	782.396	4	82.52	2.82551	K45_E213 (NF45)
EKPTTALLD[+1]KK[-130.1]VGLVAK[+1]GLLLK	552.599	4	75.53	2.30723	K100_D126 (NF90)
E[+1]GAGEQKAEHM[+16]TRK[-130.1]HAK[+1]WFQAR	497.645	5	36.23	6.32698	E75_K214 (NF90)
HAK[+1]WFQARK[-130.1]VLAGE[+1]TLSVNDPPDVLDR	734.386	4	77.96	4.86681	E187_K214 (NF90)
VLAGE[+1]TLSVNDPPDVLDRK[-130.1]HAK[+1]WFQAR	587.71	5	77.96	4.86467	E187_K214 (NF90)
VLGM[+16]DPLPSK[+1]M[+16]PKK[-130.1]VLAGE[+1]TLSVNDPPDVLDR	834.686	4	83.04	11.7959	E187_K342 (NF90)
KEE[+1]KK[-130.1]HGK[+1]NPVM[+16]ELNEK	642.663	3	33.29	5.38634	E395_K526 (NF90)
AD[+1]PPQAM[+16]NALM[+16]RK[-130.1]YELISETGGSHDK[+1]R	730.598	4	54.52	8.88263	D398_K553 (NF90)
NPVM[+16]ELNEK[+1]RK[-130.1]AD[+1]PPQAM[+16]NALM[+16]R	644.062	4	55.45	32.6634	D398_K535 (NF90)
LNQLK[+1]PGLQYKK[-130.1]LISQTGPVHAPIFTM[+16]SVEVD[+1]GSNFEASGPSKK	772.406	6	78.39	5.32779	K413_D439 (NF90)
GLK[+1]YELISETGGSHDKRK[-130.1]VLQD[+1]M[+16]GLPTGAEGR	666.941	5	67.26	14.1717	D464_K540 (NF90)
VLQDM[+16]GLPTGAE[+1]GRK[-130.1]GLKY[+1]ELISETGGSHDKR	666.941	5	67.28	14.4968	E472_Y541 (NF90)
VLQDM[+16]GLPTGAE[+1]GRK[-130.1]GLK[+1]YELISETGGSHDKR	666.941	5	67.27	13.4493	E472_K540 (NF90)
VLQDM[+16]GLPTGAE[+1]GRK[-130.1]GLK[+1]YELISETGGSHDKR	555.952	6	67.27	13.4493	E472_K540 (NF90)
GLK[+1]YELISETGGSHDKRK[-130.1]VLQDM[+16]GLPTGAE[+1]GR	666.941	5	67.26	13.2795	E472_K540 (NF90)
GLK[+1]YELISETGGSHDKRK[-130.1]VLQDM[+16]GLPTGAE[+1]GR	555.952	6	67.26	13.2795	E472_K540 (NF90)
GLKY[+1]ELISETGGSHDKRK[-130.1]VLQDM[+16]GLPTGAE[+1]GR	555.952	6	67.25	13.0189	E472_Y541 (NF90)
